# Systematic Allelic Analysis Defines the Interplay of Key Pathways in X Chromosome Inactivation

**DOI:** 10.1101/477232

**Authors:** Tatyana B Nesterova, Guifeng Wei, Heather Coker, Greta Pintacuda, Joseph S Bowness, Tianyi Zhang, Mafalda Almeida, Bianca Bloechl, Benoit Moindrot, Emma J Carter, Ines Alvarez Rodrigo, Qi Pan, Ying Bi, Chun-Xiao Song, Neil Brockdorff

**Affiliations:** Developmental Epigenetics, Department of Biochemistry, University of Oxford, South Parks Road, Oxford, OX1 3QU, United Kingdom; Ludwig Institute for Cancer Research, Target Discovery Institute, Nuffield Department of Medicine, University of Oxford, Oxford OX3 7FZ, UK

## Abstract

Xist RNA, the master regulator of X chromosome inactivation, acts *in cis* to induce chromosome silencing through the stepwise recruitment of factors that modify underlying chromatin structure. Whilst considerable progress has been made towards defining key silencing factors and the elements to which they bind, their relative contribution to silencing different genes, and their relationship with one another is poorly understood. Here we describe a systematic analysis of Xist-mediated allelic silencing in ES cell-based models. We show that Spen, recruited through the Xist A-repeat, plays a central role, being critical for silencing of all except a subset of weakly expressed genes. Polycomb, recruited through the Xist B/C-repeat, also plays a key role, favouring silencing of genes with pre-existing H3K27me3 chromatin. LBR and the Rbm15/ m6A-methyltransferase complex, previously proposed to have a central role, make at most a minor contribution to gene silencing. We integrate our findings in a comprehensive model for Xist-mediated chromosome silencing.
