## Supplementary material for "Systematic Allelic Analysis Defines the Interplay of Key Pathways in X Chromosome Inactivation"

### Sheet: ChIPCalibration
Sample	dm6	mm10	mm10LibSize	dm6/(dm6+mm10)	NormInput	NormIP	NormFactor	NormLibSize	Division Factor		Sanity Check:	ORi	NormORi	Factor for .bigwig division:
iXist-ChrX REPLICATE "2" - 30.06.2018											(formula from Hu et al, 2015)			(NormORi / LibSize)
WT_NoDox_input	215557	14573519	0.728676	0.0145754
WT_NoDox_K27me3	1646725	51613125	2.58066		1	1	1	2.58066e+07	2.58066			0.463593	1	2.58066
WT_Dox_input	315663	19154820	0.957741	0.0162124
WT_Dox_K27me3	2009848	66544989	3.32725		1.11231	0.819328	0.911347	3.03228e+07	2.83169			0.545629	1.17696	2.82699
DelB_NoDox_input	189644	13901863	0.695093	0.013458
DelB_NoDox_K27me3	873646	41363156	2.06816		0.923338	1.88489	1.74039	3.5994e+07	1.4828			0.645869	1.39318	1.48449
DelB_Dox_input	271950	17589589	0.879479	0.0152255
DelB_Dox_K27me3	1117888	51302057	2.5651		1.0446	1.47307	1.53876	3.94709e+07	1.6771			0.709529	1.5305	1.67599
WT_NoDox_uH2A	458804	63484174	3.17421		1	1	1	31742087	3.17421			2.04661	1	3.17421
WT_Dox_uH2A	456706	69874593	3.49373		1.11231	1.00459	1.11742	3.90396e+07	2.84066			2.52132	1.23195	2.83594
DelB_NoDox_uH2A	716720	97528016	4.8764		0.923338	0.640144	0.591069	2.88229e+07	5.37028			1.85629	0.907006	5.37637
DelB_Dox_uH2A	572002	79365876	3.96829		1.0446	0.802102	0.837874	3.32493e+07	3.78841			2.14521	1.04817	3.78591
iXist-ChrX REPLICATE "1" - 28.07.2018
WT_NoDox_input	174303	10689385	0.534469	0.0160446
WT_NoDox_K27me3	1997420	58439266	2.92196		1	1	1	29219633	2.92196			0.477076	1	2.92196
WT_Dox_input	182278	11109248	0.555462	0.0161429
WT_Dox_K27me3	1757293	55366858	2.76834		1.00613	1.13665	1.14361	3.16591e+07	2.55503			0.516958	1.0836	2.55477
DelB_NoDox_input	182393	10274791	0.51374	0.0174419
DelB_NoDox_K27me3	2595783	87639525	4.38198		1.08709	0.769487	0.836502	3.66553e+07	3.49307			0.599331	1.25626	3.48811
DelB_Dox_input	195874	10638549	0.531927	0.0180789
DelB_Dox_K27me3	1861546	61778231	3.08891		1.12679	1.07299	1.20904	3.7346e+07	2.41677			0.611021	1.28076	2.41178
WT_NoDox_uH2A	371131	52613721	2.63069		1	1	1	2.63069e+07	2.63069			2.31166	1	2.63069
WT_Dox_uH2A	399320	67008232	3.35041		1.00613	0.929407	0.935105	3.13299e+07	2.81325			2.75332	1.19106	2.81297
DelB_NoDox_uH2A	669538	73079575	3.65398		1.08709	0.554309	0.602584	2.20183e+07	4.36567			1.93756	0.83817	4.35947
DelB_Dox_uH2A	612979	74319533	3.71598		1.12679	0.605455	0.682221	2.53512e+07	3.85606			2.2323	0.965668	3.84809
Sample	dm6	mm10	LibSize (Not /2)	dm6/(dm6+mm10)	NormInput	NormIP	NormFactor	NormLibSize	Division Factor
iXist-Chr3 K27me3
WT_NoDox_Input_Rep1	73769	4816504	0.48165	0.0150848	1
WT_NoDox_K27me3_Rep1	720102	29949514	2.99495			1	1	29949514	2.99495			0.636998	1	2.99495
WT_Dox_Input_Rep1	63823	4876692	0.487669	0.0129183	0.856375
WT_Dox_K27me3_Rep1	616200	30192488	3.01925			1.16862	1.00078	3.02159e+07	2.99263			0.641253	1.00668	2.99921
B7_NoDox_Input_Rep1	71321	4740212	0.474021	0.0148229	0.982637
B7_NoDox_K27me3_Rep1	1008629	32055237	3.20552			0.713941	0.701545	2.24882e+07	4.26908			0.478175	0.750671	4.27021
B7_Dox_Input_Rep1	61331	4265005	0.426501	0.0141762	0.939764
B7_Dox_K27me3_Rep1	840296	27357907	2.73579			0.856962	0.805343	2.20325e+07	3.71885			0.468178	0.734976	3.72228
Suz12KO_NoDox_Input_Rep1	70553	4799784	0.479978	0.0144863	0.960319
Suz12KO_NoDox_K27me3_Rep1	13310092	19902144	1.99021			0.054102	0.0519552	1.03402e+06	57.6449			0.0219792	0.0345044	57.68
Suz12KO_Dox_Input_Rep1	77355	5750611	0.575061	0.0132731	0.879894
Suz12KO_Dox_K27me3_Rep1	10931829	20098760	2.00988			0.0658721	0.0579605	1.16493e+06	51.6723			0.0247315	0.0388251	51.7674
WT_NoDox_Input_Rep2	63379	4553517	0.455352	0.0137276	1
WT_NoDox_K27me3_Rep2	511320	25407828	2.54078			1	1	25407828	2.54078			0.691629	1	2.54078
WT_Dox_Input_Rep2	59372	4470897	0.44709	0.0131056	0.95469
WT_Dox_K27me3_Rep2	439860	24133871	2.41339			1.16246	1.10979	2.67835e+07	2.28943			0.728617	1.05348	2.29087
B7_NoDox_Input_Rep2	60125	4059037	0.405904	0.0145964	1.06329
B7_NoDox_K27me3_Rep2	843039	29556998	2.9557			0.60652	0.644905	1.90615e+07	3.93978			0.519332	0.750882	3.93631
B7_Dox_Input_Rep2	62875	4939879	0.493988	0.0125681	0.915532
B7_Dox_K27me3_Rep2	671388	28366677	2.83667			0.761586	0.697257	1.97789e+07	3.64397			0.53777	0.777541	3.64825
Suz12KO_NoDox_Input_Rep2	54077	4795740	0.479574	0.0111503	0.812254
Suz12KO_NoDox_K27me3_Rep2	9438235	14072993	1.4073			0.0541754	0.0440042	619271	57.7396			0.0168133	0.0243097	57.8905
Suz12KO_Dox_Input_Rep2	61661	4822412	0.482241	0.0126249	0.919672
Suz12KO_Dox_K27me3_Rep2	9066777	13934331	1.39343			0.0563949	0.0518648	722702	48.9885			0.0196508	0.0284123	49.0433
iXist-Chr3 uH2A
WT_NoDox_uH2A_Rep1	188835	31095766	3.10958	0.0150848	1	1	1	31095766	3.10958			2.52209	1	3.10958
WT_Dox_uH2A_Rep1	153988	34917668	3.49177	0.0129183	0.856375	1.2263	1.05017	3.66695e+07	2.96102			2.96763	1.17666	2.96753
B7_NoDox_uH2A_Rep1	454587	37026196	3.70262	0.0148229	0.982637	0.415399	0.408187	1.51136e+07	7.61803			1.2255	0.485905	7.62005
B7_Dox_uH2A_Rep1	364546	33965494	3.39655	0.0141762	0.939764	0.518	0.486798	1.65343e+07	6.38781			1.33982	0.531233	6.3937
Suz12KO_NoDox_uH2A_Rep1	188135	33638373	3.36384	0.0144863	0.960319	1.00372	0.963892	3.24238e+07	3.22606			2.6282	1.04207	3.22802
Suz12KO_Dox_uH2A_Rep1	188361	39324606	3.93246	0.0132731	0.879894	1.00252	0.882109	3.46886e+07	3.52516			2.80833	1.11349	3.53165
